# CLUE: a bioinformatic and wet-lab pipeline for multiplexed cloning of custom sgRNA libraries

**DOI:** 10.1101/2020.04.02.021279

**Authors:** Martin Becker, Heidi Noll-Puchta, Diana Amend, Florian Nolte, Christiane Fuchs, Irmela Jeremias, Christian J Braun

**Author notes:** to whom correspondence should be sent Christian J. Braun, Department of Pediatrics, Dr. von Hauner Children’s Hospital, Ludwig Maximilians University of Munich (LMU), 81377 Munich, Germany. Joint lead contact (Irmela Jeremias, Christian J Braun).

## Abstract

The systematic perturbation of genomes using CRISPR/Cas9 deciphers gene function at an unprecedented rate, depth and ease. Commercially available sgRNA libraries typically contain tens of thousands of pre-defined constructs, resulting in a complexity challenging to handle. In contrast, custom sgRNA libraries comprise gene sets of self-defined content and size, facilitating experiments under complex conditions such as *in vivo* systems. To streamline and upscale cloning of custom libraries, we present CLUE, a bioinformatic and wet-lab pipeline for the multiplexed generation of pooled sgRNA libraries. CLUE starts from lists of genes or pasted sequences provided by the user and designs a single synthetic oligonucleotide pool containing various libraries. At the core of the approach, a barcoding strategy for unique primer binding sites allows amplifying different distinct libraries from one single oligonucleotide pool. We prove the approach to be straightforward, versatile and specific, yielding uniform sgRNA distributions in all resulting libraries, virtually devoid of cross-contaminations. For *in silico* library multiplexing and design, we established an easy-to-use online platform at www.crispr-clue.de. All in all, CLUE represents a resource-saving approach to produce numerous high quality custom sgRNA libraries in parallel, which will foster their broad use across molecular biosciences.
