## Supplement Table S5 for "CLUE: a bioinformatic and wet-lab pipeline for multiplexed cloning of custom sgRNA libraries"

### Sheet: Tabelle1
id	num	neg|score	neg|p-value	neg|fdr	neg|rank	neg|goodsgrna	neg|lfc	pos|score	pos|p-value	pos|fdr	pos|rank	pos|goodsgrna	pos|lfc
kd_ZNF217	10	8.2116e-05	0.00070399	0.061951	1	8	-0.27927	0.99904	0.99904	0.999036	88	0	-0.27927
kd_DIDO1	10	0.00079343	0.0058066	0.14554	2	8	-0.18749	0.51828	0.7775	0.999036	55	1	-0.18749
kd_E2F1	5	0.0010361	0.0047482	0.14554	3	5	-0.21427	0.99896	0.99895	0.999036	87	0	-0.21427
kd_TAF1B	5	0.0014572	0.0066155	0.14554	4	5	-0.33382	0.99854	0.99845	0.999036	86	0	-0.33382
kd_SCAI	5	0.0045621	0.018788	0.295475	5	5	-0.16412	0.99544	0.99554	0.999036	85	0	-0.16412
kd_ILF2	5	0.0049505	0.020146	0.295475	6	4	-0.17397	0.9396	0.9401	0.999036	80	0	-0.17397
kd_TCF3	5	0.0063957	0.025578	0.321554	7	4	-0.17681	0.96967	0.96955	0.999036	83	0	-0.17681
kd_PLAG1	5	0.0079921	0.03148	0.346276	8	4	-0.1596	0.82043	0.85556	0.999036	72	1	-0.1596
kd_ZBTB7A	10	0.0092042	0.046398	0.411128	9	3	0.13744	0.037891	0.14742	0.617696	13	6	0.13744
kd_ZNF219	5	0.014938	0.051211	0.411128	10	4	-0.2185	0.59572	0.73627	0.999036	59	1	-0.2185
kd_RNPS1	5	0.015006	0.051391	0.411128	11	4	-0.3034	0.99052	0.99077	0.999036	84	0	-0.3034
kd_FUBP3	5	0.026515	0.081138	0.595013	12	4	-0.19335	0.32788	0.54149	0.999036	44	1	-0.19335
kd_INO80	5	0.034243	0.10043	0.679836	13	2	-0.034797	0.81791	0.8542	0.999036	71	1	-0.034797
kd_TCEA3	5	0.042986	0.122	0.7375	14	3	-0.1002	0.291	0.49788	0.999036	43	1	-0.1002
kd_SPOCD1	5	0.045256	0.12755	0.7375	15	3	-0.056923	0.78241	0.83807	0.999036	68	1	-0.056923
kd_ASH2L	5	0.049938	0.13841	0.7375	16	3	-0.12029	0.60203	0.74143	0.999036	60	2	-0.12029
kd_CNOT8	5	0.053033	0.14555	0.7375	17	4	-0.10808	0.21238	0.40002	0.92636	38	1	-0.10808
kd_PAX2	5	0.062117	0.16608	0.7375	18	3	-0.12048	0.36928	0.57262	0.999036	48	2	-0.12048
kd_AR	5	0.062448	0.16683	0.7375	19	3	-0.12221	0.75474	0.82667	0.999036	67	1	-0.12221
kd_PPP1R1B	5	0.062842	0.16761	0.7375	20	3	-0.066387	0.96844	0.96839	0.999036	82	0	-0.066387
kd_LZTS1	5	0.066975	0.17731	0.743012	21	3	-0.14697	0.46073	0.6362	0.999036	54	2	-0.14697
kd_RRAGC	5	0.073234	0.18979	0.759167	22	2	0.084666	0.086534	0.22165	0.709343	27	3	0.084666
kd_ARHGAP35	5	0.10456	0.2384	0.820238	23	3	-0.20586	0.25252	0.45016	0.963125	40	2	-0.20586
kd_THRB	5	0.11801	0.25823	0.820238	24	1	0.028532	0.80485	0.84771	0.999036	69	1	0.028532
kd_MMS19	5	0.11907	0.26009	0.820238	25	2	-0.040145	0.17905	0.35557	0.869178	37	1	-0.040145
kd_DRG1	5	0.11983	0.26117	0.820238	26	3	-0.096253	0.90688	0.91021	0.999036	77	1	-0.096253
kd_TOPORS	5	0.1221	0.26464	0.820238	27	3	-0.13627	0.86334	0.87931	0.999036	74	1	-0.13627
kd_EPC1	5	0.12439	0.26828	0.820238	28	3	-0.12513	0.35254	0.56108	0.999036	47	2	-0.12513
kd_HOXA9	5	0.12575	0.27031	0.820238	29	3	-0.064714	0.65447	0.78243	0.999036	62	1	-0.064714
kd_MYNN	5	0.16197	0.32295	0.94732	30	1	-0.02677	0.38368	0.58256	0.999036	50	2	-0.02677
kd_GTF2H2C	5	0.18296	0.35292	0.994972	31	2	-0.0059084	0.045256	0.12903	0.617696	16	2	-0.0059084
kd_LDB1	10	0.20399	0.45935	0.994972	32	3	0.02853	0.68435	0.87588	0.999036	65	3	0.02853
kd_ASXL2	5	0.20549	0.38446	0.994972	33	3	-0.066259	0.83734	0.86418	0.999036	73	1	-0.066259
kd_HIRA	10	0.21106	0.46862	0.994972	34	3	0.0074074	0.8054	0.92825	0.999036	70	3	0.0074074
kd_NKX2-8	5	0.22055	0.40524	0.994972	35	2	0.17274	0.060543	0.1636	0.617696	22	3	0.17274
kd_ASCL2	5	0.22328	0.40893	0.994972	36	3	-0.05409	0.92465	0.92598	0.999036	79	1	-0.05409
kd_SMARCD3	10	0.24894	0.52011	0.994972	37	5	-0.045342	0.60322	0.8344	0.999036	61	3	-0.045342
kd_CEBPA	5	0.26035	0.45714	0.994972	38	2	0.063992	0.062842	0.16846	0.617696	24	3	0.063992
kd_COL4A2	5	0.27684	0.47873	0.994972	39	3	-0.04724	0.43572	0.61923	0.999036	53	1	-0.04724
kd_LIN52	5	0.27782	0.48002	0.994972	40	2	-0.04821	0.9195	0.92073	0.999036	78	1	-0.04821
kd_ASXL1	4	0.31454	0.46433	0.994972	41	2	-0.049519	0.28472	0.45124	0.963125	42	1	-0.049519
kd_ID1	5	0.32063	0.51192	0.994972	42	2	0.0013418	0.5332	0.68924	0.999036	56	2	0.0013418
kd_NR3C1	5	0.34418	0.52955	0.994972	43	2	0.084823	0.11801	0.27107	0.769502	31	3	0.084823
kd_THAP1	5	0.34926	0.53372	0.994972	44	2	-0.047784	0.89922	0.90417	0.999036	76	1	-0.047784
kd_POLR3A	5	0.38602	0.56225	0.994972	45	2	0.10863	0.17185	0.34548	0.869178	35	3	0.10863
kd_GATA2	10	0.43289	0.70105	0.994972	46	4	0.0089485	0.41732	0.70673	0.999036	52	4	0.0089485
kd_MEF2A	5	0.44426	0.60724	0.994972	47	2	0.080624	0.15865	0.32774	0.869178	34	3	0.080624
kd_MITF	10	0.49747	0.75401	0.994972	48	4	0.023581	0.66855	0.86956	0.999036	63	2	0.023581
kd_PHF3	5	0.50712	0.65751	0.994972	49	1	0.10752	0.05088	0.14176	0.617696	20	4	0.10752
kd_ASXL3	5	0.51737	0.66588	0.994972	50	2	-0.026834	0.72785	0.81715	0.999036	66	1	-0.026834
kd_NUP62	5	0.52531	0.67262	0.994972	51	2	-0.034726	0.9624	0.96238	0.999036	81	0	-0.034726
kd_SKI	5	0.54105	0.6858	0.994972	52	2	0.019745	0.57613	0.72143	0.999036	57	1	0.019745
kd_ABLIM3	5	0.56094	0.70247	0.994972	53	1	0.095649	0.23548	0.42907	0.963125	39	3	0.095649
kd_PPP1R13L	10	0.58528	0.81349	0.994972	54	3	0.022811	0.86836	0.9525	0.999036	75	2	0.022811
kd_CALCOCO1	5	0.59089	0.72775	0.994972	55	1	0.059423	0.34418	0.55492	0.999036	46	2	0.059423
kd_RFX3	5	0.60572	0.74045	0.994972	56	2	0.13279	0.077303	0.2012	0.708207	25	3	0.13279
kd_ATF6B	5	0.61306	0.74638	0.994972	57	2	-0.0036556	0.10929	0.25904	0.759856	30	2	-0.0036556
kd_POLR1D	10	0.62016	0.83086	0.994972	58	2	0.054749	0.13923	0.37237	0.885634	32	5	0.054749
kd_CREBL2	5	0.65869	0.76703	0.994972	59	1	-0.019772	0.1446	0.30832	0.847883	33	1	-0.019772
kd_GPBP1	5	0.67917	0.77454	0.994972	60	1	-0.028547	0.37692	0.57792	0.999036	49	1	-0.028547
kd_BCL3	5	0.70988	0.78628	0.994972	61	1	0.18641	0.042142	0.12157	0.617696	14	4	0.18641
kd_CREBZF	5	0.72078	0.79077	0.994972	62	1	0.054844	0.015239	0.054916	0.617696	7	3	0.054844
kd_NR4A2	10	0.77951	0.91287	0.994972	63	3	0.050184	0.38782	0.68496	0.999036	51	4	0.050184
kd_LIN9	5	0.83264	0.84849	0.994972	64	1	0.024362	0.081749	0.21106	0.709343	26	2	0.024362
kd_HOXB9	5	0.83734	0.85136	0.994972	65	1	0.019239	0.58711	0.72993	0.999036	58	2	0.019239
kd_HINFP	5	0.83964	0.85302	0.994972	66	1	0.045886	0.17548	0.35067	0.869178	36	2	0.045886
kd_GPBP1L1	5	0.86334	0.86999	0.994972	67	1	0.067227	0.088419	0.2257	0.709343	28	4	0.067227
kd_DTX1	5	0.87123	0.87646	0.994972	68	1	0.083889	0.062117	0.16696	0.617696	23	4	0.083889
kd_MLF1	5	0.88591	0.88883	0.994972	69	1	0.026469	0.67291	0.79733	0.999036	64	2	0.026469
kd_XAB2	5	0.88936	0.89183	0.994972	70	1	0.13481	0.046754	0.13222	0.617696	18	4	0.13481
kd_PWP1	5	0.89438	0.89645	0.994972	71	1	0.15322	0.055248	0.15168	0.617696	21	4	0.15322
kd_TCEANC2	5	0.90387	0.90542	0.994972	72	1	0.15919	0.021073	0.069745	0.617696	8	4	0.15919
kd_ABLIM2	5	0.90688	0.90833	0.994972	73	0	0.21581	0.010543	0.041455	0.608011	6	4	0.21581
kd_ARNT	5	0.9259	0.92718	0.994972	74	0	0.070343	8.8051e-05	0.0003445	0.018673	1	3	0.070343
kd_TCEANC	5	0.93303	0.93377	0.994972	75	0	0.10881	0.045759	0.13011	0.617696	17	4	0.10881
kd_BAZ2A	10	0.93825	0.97261	0.994972	76	1	0.13443	0.004003	0.023601	0.51696	3	7	0.13443
kd_HOXD3	5	0.9494	0.94991	0.994972	77	0	0.050996	0.093118	0.23563	0.715002	29	4	0.050996
kd_NCOA1	5	0.9503	0.95083	0.994972	78	0	0.078361	0.047763	0.13465	0.617696	19	4	0.078361
kd_MED20	5	0.95547	0.95552	0.994972	79	0	0.026247	0.33507	0.54888	0.999036	45	2	0.026247
kd_NFKBIB	5	0.95709	0.95706	0.994972	80	0	0.20192	0.00010377	0.00042439	0.018673	2	4	0.20192
kd_ESR1	10	0.96192	0.97755	0.994972	81	1	0.10523	0.022146	0.097135	0.617696	9	7	0.10523
kd_PAX8	5	0.96381	0.96369	0.994972	82	0	0.14865	0.044726	0.12773	0.617696	15	4	0.14865
kd_SWT1	5	0.97676	0.97676	0.994972	83	0	0.16957	0.026515	0.083355	0.617696	11	4	0.16957
kd_HOXD9	5	0.97725	0.97722	0.994972	84	0	0.059039	0.26035	0.45967	0.963125	41	3	0.059039
kd_PTMA	5	0.98085	0.98094	0.994972	85	0	0.14339	0.031608	0.095927	0.617696	12	3	0.14339
kd_HOXC9	5	0.98469	0.98502	0.994972	86	0	0.18279	0.023713	0.076285	0.617696	10	4	0.18279
kd_ID3	5	0.99268	0.99275	0.994972	87	0	0.14261	0.0073182	0.029373	0.51696	5	5	0.14261
kd_PPP5C	5	0.99488	0.99497	0.994972	88	0	0.13114	0.0051196	0.020805	0.51696	4	5	0.13114
